# Transcription regulation by CarD in mycobacteria is guided by basal promoter kinetics

**DOI:** 10.1101/2023.03.16.533025

**Authors:** Dennis X. Zhu, Christina L. Stallings

## Abstract

Bacterial pathogens like *Mycobacterium tuberculosis* (*Mtb*) employ transcription factors to adapt their physiology to the diverse environments within their host. CarD is a conserved bacterial transcription factor that is essential for viability in *Mtb*. Unlike classical transcription factors that recognize promoters by binding to specific DNA sequence motifs, CarD binds directly to the RNA polymerase (RNAP) to stabilize the open complex intermediate (RP_o_) during transcription initiation. We previously showed using RNA-sequencing that CarD is capable of both activating and repressing transcription *in vivo*. However, it is unknown how CarD achieves promoter specific regulatory outcomes in *Mtb* despite binding indiscriminate of DNA sequence. We propose a model where CarD’s regulatory outcome depends on the promoter’s basal RP_o_ stability and test this model using *in vitro* transcription from a panel of promoters with varying levels of RP_o_ stability. We show that CarD directly activates full-length transcript production from the *Mtb* ribosomal RNA promoter *rrnA*P3 (AP3) and that the degree of transcription activation by CarD is negatively correlated with RP_o_ stability. Using targeted mutations in the extended −10 and discriminator region of AP3, we show that CarD directly represses transcription from promoters that form relatively stable RP_o_. DNA supercoiling also influenced RP_o_ stability and affected the direction of CarD regulation, indicating that the outcome of CarD activity can be regulated by factors beyond promoter sequence. Our results provide experimental evidence for how RNAP-binding transcription factors like CarD can exert specific regulatory outcomes based on the kinetic properties of a promoter.
