## Supplementary material for "Transcription regulation by CarD in mycobacteria is guided by basal promoter kinetics": Table S4

### Sheet: Table S4 legend
Supporting Information Table S4
Statistical tests used to analyze in vitro transcription data were performed using GraphPad Prism Version 9.1.1. All transcript production measurements (both three nucleotide and full-length) were first normalized to the mean level of transcript production from linear WT AP3. Mean normalized basal three nucleotide and full-length transcript production levels were compared using a one-way ANOVA. P…

### Sheet: Figure 2 statistical analysis
One-way ANOVA of normalized basal RPo measurements
Mean values normalized to WT AP3
ANOVA summary
F	356.9
P value	<0.0001
P value summary	****
Significant diff. among means (P < 0.05)?	Yes
R squared	0.9911
Dunnett's multiple comparisons test	Mean Diff.	95.00% CI of diff.	Below threshold?	Summary	Adjusted P Value
WT vs. No Factor	8.529	7.807 to 9.251	Yes	****	<0.0001
WT vs. R47E	7.586	6.911 to 8.261	Yes	****	<0.0001
WT vs. R25E	8.253	7.578 to 8.928	Yes	****	<0.0001
WT vs. K125A	3.566	2.890 to 4.241	Yes	****	<0.0001
WT vs. K125E	6.419	5.744 to 7.094	Yes	****	<0.0001

### Sheet: Figure 3B statistical analysis
One-way ANOVA of normalized basal RPo measurements
Mean values normalized to WT AP3
ANOVA summary
F	130.8
P value	<0.0001
P value summary	****
Significant diff. among means (P < 0.05)?	Yes
R squared	0.965
Tukey's multiple comparisons test	Mean Diff.	95.00% CI of diff.	Below threshold?	Summary	Adjusted P Value
WT vs. MycoExt	-0.3494	-0.9218 to 0.2231	No	ns	0.3836
WT vs. Discr	-1.481	-2.054 to -0.9088	Yes	****	<0.0001
WT vs. EcoExt	-2.277	-2.849 to -1.704	Yes	****	<0.0001
WT vs. Stable	-4.018	-4.591 to -3.446	Yes	****	<0.0001
MycoExt vs. Discr	-1.132	-1.793 to -0.4709	Yes	***	0.0005
MycoExt vs. EcoExt	-1.928	-2.589 to -1.266	Yes	****	<0.0001
MycoExt vs. Stable	-3.669	-4.330 to -3.008	Yes	****	<0.0001
Discr vs. EcoExt	-0.7956	-1.457 to -0.1345	Yes	*	0.0139
Discr vs. Stable	-2.537	-3.198 to -1.876	Yes	****	<0.0001
EcoExt vs. Stable	-1.741	-2.403 to -1.080	Yes	****	<0.0001
One-way ANOVA of normalized CarD activation levels
Mean values normalized to RNAP alone (no factor)
ANOVA summary
F	26.9
P value	<0.0001
P value summary	****
Significant diff. among means (P < 0.05)?	Yes
R squared	0.8567
Tukey's multiple comparisons test	Mean Diff.	95.00% CI of diff.	Below threshold?	Summary	Adjusted P Value
WT vs. MycoExt	0.1853	-0.9325 to 1.303	No	ns	0.9862
WT vs. Discr	1.665	0.6540 to 2.676	Yes	***	0.0008
WT vs. EcoExt	2.222	1.211 to 3.233	Yes	****	<0.0001
WT vs. Stable	2.963	1.952 to 3.974	Yes	****	<0.0001
MycoExt vs. Discr	1.48	0.2188 to 2.741	Yes	*	0.0171
MycoExt vs. EcoExt	2.037	0.7760 to 3.298	Yes	***	0.001
MycoExt vs. Stable	2.778	1.517 to 4.039	Yes	****	<0.0001
Discr vs. EcoExt	0.5573	-0.6102 to 1.725	No	ns	0.6094
Discr vs. Stable	1.298	0.1304 to 2.465	Yes	*	0.0252
EcoExt vs. Stable	0.7407	-0.4268 to 1.908	No	ns	0.3434

### Sheet: Figure 3C statistical analysis
One-way ANOVA of normalized basal transcript production measurements
Mean values normalized to WT AP3
ANOVA summary
F	86.92
P value	<0.0001
P value summary	****
Significant diff. among means (P < 0.05)?	Yes
R squared	0.9304
Tukey's multiple comparisons test	Mean Diff.	95.00% CI of diff.	Below threshold?	Summary	Adjusted P Value
WT vs. MycoExt	-1.597	-3.494 to 0.3000	No	ns	0.1299
WT vs. DiscG	-3.33	-4.830 to -1.830	Yes	****	<0.0001
WT vs. EcoExt	-7.496	-9.394 to -5.599	Yes	****	<0.0001
WT vs. Stable	-11.97	-14.09 to -9.847	Yes	****	<0.0001
MycoExt vs. DiscG	-1.733	-3.745 to 0.2792	No	ns	0.1164
MycoExt vs. EcoExt	-5.899	-8.223 to -3.576	Yes	****	<0.0001
MycoExt vs. Stable	-10.37	-12.88 to -7.862	Yes	****	<0.0001
DiscG vs. EcoExt	-4.166	-6.178 to -2.154	Yes	****	<0.0001
DiscG vs. Stable	-8.638	-10.86 to -6.414	Yes	****	<0.0001
EcoExt vs. Stable	-4.472	-6.982 to -1.962	Yes	***	0.0002
One-way ANOVA of normalized CarD activation levels
Mean values normalized to RNAP alone (no factor)
ANOVA summary
F	96.41
P value	<0.0001
P value summary	****
Significant diff. among means (P < 0.05)?	Yes
R squared	0.9368
Tukey's multiple comparisons test	Mean Diff.	95.00% CI of diff.	Below threshold?	Summary	Adjusted P Value
WT vs. MycoExt	5.279	3.688 to 6.869	Yes	****	<0.0001
WT vs. DiscG	6.656	5.390 to 7.921	Yes	****	<0.0001
WT vs. EcoExt	7.253	5.663 to 8.843	Yes	****	<0.0001
WT vs. Stable	7.735	6.145 to 9.326	Yes	****	<0.0001
MycoExt vs. DiscG	1.377	-0.2913 to 3.045	No	ns	0.1425
MycoExt vs. EcoExt	1.974	0.04803 to 3.900	Yes	*	0.0426
MycoExt vs. Stable	2.456	0.5302 to 4.382	Yes	**	0.0076
DiscG vs. EcoExt	0.5974	-1.071 to 2.265	No	ns	0.8303
DiscG vs. Stable	1.08	-0.5885 to 2.748	No	ns	0.3447
EcoExt vs. Stable	0.4822	-1.444 to 2.408	No	ns	0.9467

### Sheet: Figure 4B statistical analysis
One-way ANOVA of normalized basal RPo measurements
Mean values normalized to WT AP3
ANOVA summary
F	102.4
P value	<0.0001
P value summary	****
Significant diff. among means (P < 0.05)?	Yes
R squared	0.9517
Tukey's multiple comparisons test	Mean Diff.	95.00% CI of diff.	Below threshold?	Summary	Adjusted P Value
WT vs. Discr1	0.2721	-0.2067 to 0.7509	No	ns	0.5155
WT vs. Discr2	-0.09992	-0.5787 to 0.3789	No	ns	0.9866
WT vs. Discr3	-0.2981	-0.7769 to 0.1807	No	ns	0.417
WT vs. Discr4	-1.659	-2.138 to -1.180	Yes	****	<0.0001
WT vs. Discr5	-3.053	-3.532 to -2.574	Yes	****	<0.0001
Discr1 vs. Discr2	-0.3721	-0.9584 to 0.2143	No	ns	0.3967
Discr1 vs. Discr3	-0.5703	-1.157 to 0.01614	No	ns	0.0601
Discr1 vs. Discr4	-1.931	-2.517 to -1.345	Yes	****	<0.0001
Discr1 vs. Discr5	-3.325	-3.912 to -2.739	Yes	****	<0.0001
Discr2 vs. Discr3	-0.1982	-0.7846 to 0.3882	No	ns	0.9005
Discr2 vs. Discr4	-1.559	-2.145 to -0.9726	Yes	****	<0.0001
Discr2 vs. Discr5	-2.953	-3.540 to -2.367	Yes	****	<0.0001
Discr3 vs. Discr4	-1.361	-1.947 to -0.7744	Yes	****	<0.0001
Discr3 vs. Discr5	-2.755	-3.341 to -2.169	Yes	****	<0.0001
Discr4 vs. Discr5	-1.394	-1.981 to -0.8078	Yes	****	<0.0001
One-way ANOVA of normalized CarD activation levels
Mean values normalized to RNAP alone (no factor)
ANOVA summary
F	23.54
P value	<0.0001
P value summary	****
Significant diff. among means (P < 0.05)?	Yes
R squared	0.819
Tukey's multiple comparisons test	Mean Diff.	95.00% CI of diff.	Below threshold?	Summary	Adjusted P Value
WT vs. Discr1	1.536	0.6329 to 2.439	Yes	***	0.0002
WT vs. Discr2	-0.8176	-1.720 to 0.08519	No	ns	0.0925
WT vs. Discr3	1.119	0.2166 to 2.022	Yes	**	0.0089
WT vs. Discr4	1.758	0.8549 to 2.661	Yes	****	<0.0001
WT vs. Discr5	2.062	1.159 to 2.965	Yes	****	<0.0001
Discr1 vs. Discr2	-2.353	-3.459 to -1.248	Yes	****	<0.0001
Discr1 vs. Discr3	-0.4163	-1.522 to 0.6894	No	ns	0.8527
Discr1 vs. Discr4	0.222	-0.8838 to 1.328	No	ns	0.9888
Discr1 vs. Discr5	0.5261	-0.5796 to 1.632	No	ns	0.6903
Discr2 vs. Discr3	1.937	0.8313 to 3.043	Yes	***	0.0002
Discr2 vs. Discr4	2.575	1.470 to 3.681	Yes	****	<0.0001
Discr2 vs. Discr5	2.879	1.774 to 3.985	Yes	****	<0.0001
Discr3 vs. Discr4	0.6383	-0.4675 to 1.744	No	ns	0.4989
Discr3 vs. Discr5	0.9424	-0.1633 to 2.048	No	ns	0.1283
Discr4 vs. Discr5	0.3041	-0.8016 to 1.410	No	ns	0.9559

### Sheet: Figure 4C statistical analysis
One-way ANOVA of normalized basal transcript production measurements
Mean values normalized to WT AP3
ANOVA summary
F	160.2
P value	<0.0001
P value summary	****
Significant diff. among means (P < 0.05)?	Yes
R squared	0.9697
Tukey's multiple comparisons test	Mean Diff.	95.00% CI of diff.	Below threshold?	Summary	Adjusted P Value
WT vs. Discr1	0.8374	-0.02718 to 1.702	No	ns	0.0616
WT vs. Discr2	-0.4775	-1.342 to 0.3872	No	ns	0.5432
WT vs. Discr3	-1.6	-2.465 to -0.7358	Yes	****	<0.0001
WT vs. Discr4	-5.042	-6.009 to -4.075	Yes	****	<0.0001
WT vs. Discr5	-6.46	-7.325 to -5.596	Yes	****	<0.0001
Discr1 vs. Discr2	-1.315	-2.374 to -0.2560	Yes	**	0.009
Discr1 vs. Discr3	-2.438	-3.497 to -1.379	Yes	****	<0.0001
Discr1 vs. Discr4	-5.88	-7.023 to -4.736	Yes	****	<0.0001
Discr1 vs. Discr5	-7.298	-8.357 to -6.239	Yes	****	<0.0001
Discr2 vs. Discr3	-1.123	-2.182 to -0.06401	Yes	*	0.0331
Discr2 vs. Discr4	-4.565	-5.708 to -3.421	Yes	****	<0.0001
Discr2 vs. Discr5	-5.983	-7.042 to -4.924	Yes	****	<0.0001
Discr3 vs. Discr4	-3.442	-4.585 to -2.298	Yes	****	<0.0001
Discr3 vs. Discr5	-4.86	-5.919 to -3.801	Yes	****	<0.0001
Discr4 vs. Discr5	-1.418	-2.562 to -0.2746	Yes	**	0.0091
One-way ANOVA of normalized CarD activation levels
Mean values normalized to RNAP alone (no factor)
ANOVA summary
F	32.57
P value	<0.0001
P value summary	****
Significant diff. among means (P < 0.05)?	Yes
R squared	0.8623
Tukey's multiple comparisons test	Mean Diff.	95.00% CI of diff.	Below threshold?	Summary	Adjusted P Value
WT vs. Discr1	1.348	-0.6677 to 3.363	No	ns	0.3408
WT vs. Discr2	3.31	1.294 to 5.325	Yes	***	0.0004
WT vs. Discr3	3.108	1.092 to 5.123	Yes	***	0.0009
WT vs. Discr4	6.106	4.090 to 8.121	Yes	****	<0.0001
WT vs. Discr5	6.803	4.787 to 8.818	Yes	****	<0.0001
Discr1 vs. Discr2	1.962	-0.5067 to 4.430	No	ns	0.179
Discr1 vs. Discr3	1.76	-0.7086 to 4.228	No	ns	0.2759
Discr1 vs. Discr4	4.758	2.290 to 7.227	Yes	****	<0.0001
Discr1 vs. Discr5	5.455	2.986 to 7.923	Yes	****	<0.0001
Discr2 vs. Discr3	-0.2019	-2.670 to 2.267	No	ns	0.9998
Discr2 vs. Discr4	2.796	0.3279 to 5.265	Yes	*	0.0197
Discr2 vs. Discr5	3.493	1.024 to 5.961	Yes	**	0.0023
Discr3 vs. Discr4	2.998	0.5298 to 5.467	Yes	*	0.0108
Discr3 vs. Discr5	3.695	1.226 to 6.163	Yes	**	0.0012
Discr4 vs. Discr5	0.6966	-1.772 to 3.165	No	ns	0.951

### Sheet: Figure 6B statistical analysis
One-way ANOVA of normalized basal RPo measurements
Mean values normalized to WT AP3
ANOVA summary
F	1712
P value	<0.0001
P value summary	****
Significant diff. among means (P < 0.05)?	Yes
R squared	0.9977
Tukey's multiple comparisons test	Mean Diff.	95.00% CI of diff.	Below threshold?	Summary	Adjusted P Value
Mock vs. Nicked	5.431	5.118 to 5.743	Yes	****	<0.0001
Mock vs. Cut	5.108	4.819 to 5.398	Yes	****	<0.0001
Nicked vs. Cut	-0.3227	-0.6353 to -0.01008	Yes	*	0.0437
One-way ANOVA of normalized CarD activation levels
Mean values normalized to RNAP alone (no factor)
ANOVA summary
F	296.3
P value	<0.0001
P value summary	****
Significant diff. among means (P < 0.05)?	Yes
R squared	0.9867
Tukey's multiple comparisons test	Mean Diff.	95.00% CI of diff.	Below threshold?	Summary	Adjusted P Value
Mock vs. Nicked	-2.576	-2.882 to -2.269	Yes	****	<0.0001
Mock vs. Cut	-1.459	-1.742 to -1.175	Yes	****	<0.0001
Nicked vs. Cut	1.117	0.8104 to 1.424	Yes	****	<0.0001

### Sheet: Figure 6C statistical analysis
One-way ANOVA of normalized basal transcript production measurements
Mean values normalized to WT AP3
ANOVA summary
F	110.9
P value	<0.0001
P value summary	****
Significant diff. among means (P < 0.05)?	Yes
R squared	0.9135
Tukey's multiple comparisons test	Mean Diff.	95.00% CI of diff.	Below threshold?	Summary	Adjusted P Value
Mock vs. Nicked	5.61	4.533 to 6.686	Yes	****	<0.0001
Mock vs. Cut	5.396	4.320 to 6.472	Yes	****	<0.0001
Nicked vs. Cut	-0.2139	-1.290 to 0.8622	No	ns	0.8716
One-way ANOVA of normalized CarD activation levels
Mean values normalized to RNAP alone (no factor)
ANOVA summary
F	56.86
P value	<0.0001
P value summary	****
Significant diff. among means (P < 0.05)?	Yes
R squared	0.8516
Tukey's multiple comparisons test	Mean Diff.	95.00% CI of diff.	Below threshold?	Summary	Adjusted P Value
Mock vs. Nicked	-5.178	-6.474 to -3.882	Yes	****	<0.0001
Mock vs. Cut	-4.168	-5.510 to -2.826	Yes	****	<0.0001
Nicked vs. Cut	1.01	-0.3318 to 2.352	No	ns	0.1634
