## Supplementary material for "Transcription regulation by CarD in mycobacteria is guided by basal promoter kinetics": Table S2

### Sheet: Table S2 Legend
Supporting Information Table S2
List of 757 homologous genes from Mtb and M. smegmatis that were significantly differentially expressed in both the CarDR47E Mtb mutant strain and the CarDR25E M. smegmatis mutant strain. Homologs were identified by BLAST of amino acid sequence with an e-value cutoff of 0.01

### Sheet: Table S2
tb_gene_id	smeg_gene_id	baseMean.msmeg	log2FC.msmeg.R25E	padj.msmeg.R25E	baseMean.mtb	log2FC.mtb.R47E	padj.mtb.R47E
Rv0002	MSMEG_0001	2284.42	-0.263	0.019	1648.07	0.431549	1.77e-06
Rv1122	MSMEG_0002	2382.83	-0.405	0.002	968.197	-0.242615	0.00872008
Rv0005	MSMEG_0005	14873.8	0.325	0.022	6185.86	-0.12123	0.0172943
Rv0006	MSMEG_0006	16601.6	0.577	0	7813.61	-0.141621	0.0137564
Rv0014c	MSMEG_0028	7106.6	-0.286	0.029	5659.11	0.309656	6.4e-08
Rv0020c	MSMEG_0035	8402.88	0.185	0.023	15746.5	0.241239	0.00090331
Rv3860	MSMEG_0053	1392.35	0.718	0	624.107	0.450351	1.47e-10
Rv0145	MSMEG_0093	1694.64	1.072	0	2878.52	0.256792	0.00437324
Rv0146	MSMEG_0095	1465.51	1.193	0	1333.35	0.437987	2.71e-07
Rv0153c	MSMEG_0100	727.52	-0.371	0.002	823.856	-0.265756	0.000341558
Rv0166	MSMEG_0131	290.783	0.51	0.01	4621.87	-1.20123	6.78e-83
Rv0170	MSMEG_0135	685.005	0.357	0.039	1874.07	-0.796529	6.01e-21
Rv0423c	MSMEG_0149	51.664	-0.79	0.012	6694.01	-0.34807	6.29e-11
Rv0157	MSMEG_0150	144.091	-1.658	0	2681.96	-0.943812	1e-39
Rv0155	MSMEG_0152	127.584	-1.582	0	700.515	-1.11446	6.59e-38
Rv1617	MSMEG_0154	581.058	-1.612	0	3910.19	-0.170773	0.0346192
Rv0117	MSMEG_0156	420.285	-1.358	0	554.735	-0.391161	1.6e-05
Rv0118c	MSMEG_0157	561.068	-1.177	0.001	3610.64	-0.573387	1.87e-18
Rv0179c	MSMEG_0210	900.148	2.169	0	3077.77	0.193844	0.00816812
Rv1638	MSMEG_0211	865.173	0.522	0	5385.57	0.165021	0.000143214
Rv0761c	MSMEG_0217	485.187	-0.867	0	3467.12	-0.486696	4.52e-09
Rv0183	MSMEG_0220	410.092	-0.301	0.023	1284.09	-0.796251	2.18e-41
Rv0184	MSMEG_0222	1536.29	-0.363	0.049	1965.99	-0.532025	4.59e-16
Rv0202c	MSMEG_0241	1962.38	-0.514	0	6153.54	-0.813131	1.18e-70
Rv0903c	MSMEG_0244	919.172	-0.447	0.002	1727.44	-0.422204	1.44e-05
Rv0205	MSMEG_0249	1790.69	-0.661	0	1020.82	-0.267652	8.26e-05
Rv0210	MSMEG_0254	525.809	-0.58	0	725.108	1.55313	1.16e-34
Rv0214	MSMEG_0257	104.755	0.699	0	485.077	0.232087	0.00483756
Rv0220	MSMEG_0289	138.778	-0.74	0	6909.23	-1.10041	3.29e-91
Rv1257c	MSMEG_0301	864.962	0.319	0.001	2129.8	-0.563775	3.54e-18
Rv1428c	MSMEG_0305	365.615	-0.467	0.022	823.487	-0.311502	4.19e-05
Rv0225	MSMEG_0311	2898.13	-0.328	0.015	2169.88	-0.992087	1.47e-34
Rv0226c	MSMEG_0315	1380.01	-1.042	0	934.33	-0.366909	1.13e-07
Rv0227c	MSMEG_0317	8264.51	-0.288	0.004	3708.78	-0.737934	8.44e-12
Rv1967	MSMEG_0347	109.297	-0.738	0.001	101.205	1.29262	1.66e-13
Rv1971	MSMEG_0351	245.754	-0.437	0.014	220.759	0.998577	1.62e-13
Rv0236c	MSMEG_0359	3796.62	-1.001	0	5942.92	-0.608265	5.54e-30
Rv0237	MSMEG_0361	1134.83	-0.979	0	2350.74	-0.712795	1.88e-29
Rv1879	MSMEG_0362	874.788	-0.489	0	864.987	0.561091	9.72e-18
Rv0241c	MSMEG_0371	4569.7	0.645	0	2192.83	-1.77843	1.14e-149
Rv0243	MSMEG_0373	16920.2	0.3	0.003	10135.2	-1.85461	1.12e-112
Rv0450c	MSMEG_0381	5762.23	-0.298	0.002	2745.16	0.253145	0.000187652
Rv1524	MSMEG_0389	1391.7	-0.397	0.003	889.909	0.269623	0.00344498
Rv0244c	MSMEG_0406	19699.7	-0.929	0	1323.3	-0.321504	0.000187657
Rv1183	MSMEG_0410	2796.06	-0.252	0.034	2402.49	-0.231396	0.0310338
Rv1185c	MSMEG_0411	2602.16	-0.577	0	3113.89	-0.772966	4.07e-16
Rv0260c	MSMEG_0432	258.782	-1.6	0	169.595	3.26098	2.88e-89
Rv0261c	MSMEG_0433	65.179	0.561	0.034	163.762	3.93006	6.98e-100
Rv0263c	MSMEG_0435	1736.52	-0.6	0.001	962.22	0.464529	2.22e-07
Rv0265c	MSMEG_0438	759.272	-0.937	0	906.834	-0.218563	0.0116218
Rv1238	MSMEG_0518	364.025	-1.09	0	1011.23	0.594689	6.9e-11
Rv3092c	MSMEG_0562	1399.75	-1.089	0	2615.03	0.590465	3.2e-18
Rv2589	MSMEG_0581	124.089	1.643	0	1705.52	-0.132962	0.0187539
Rv0272c	MSMEG_0605	307.855	0.939	0	1120.82	1.02299	2.47e-29
Rv0276	MSMEG_0613	125.998	0.52	0.006	3964.88	1.22668	1e-98
Rv0283	MSMEG_0616	984.964	-1.467	0.006	7269.41	0.163022	0.0140829
Rv0312	MSMEG_0638	5212.58	-0.252	0.003	3039.49	-0.535039	0.00262818
Rv0321	MSMEG_0678	954.971	-0.296	0.002	473.87	-0.263454	0.0373187
Rv0332	MSMEG_0682	899.463	-0.76	0	492.061	-0.876302	2.92e-24
Rv0312	MSMEG_0692	4291.88	-0.559	0	3039.49	-0.535039	0.00262818
Rv0343	MSMEG_0698	1176.42	-0.44	0.001	2616.99	0.965244	1.82e-41
Rv0385	MSMEG_0719	455.86	0.608	0	413.59	0.472332	1.83e-06
Rv0383c	MSMEG_0736	7602.21	0.326	0.036	3510.57	-0.568174	1.48e-21
Rv0377	MSMEG_0742	657.701	-0.793	0	440.633	-0.787493	7.23e-18
Rv0375c	MSMEG_0744	27.203	0.799	0.017	69.1815	0.430369	0.0128269
Rv0363c	MSMEG_0752	451.973	0.564	0	3548.99	0.501036	2.84e-10
Rv0359	MSMEG_0756	729.268	0.273	0.015	535.872	0.702414	8.92e-13
Rv0389	MSMEG_0766	3990.21	-0.27	0.001	602.587	0.478042	4.72e-06
Rv0391	MSMEG_0769	4998.57	-0.383	0	1039.69	0.203449	0.006438
Rv0408	MSMEG_0783	4006.43	0.934	0	1473.81	-0.295032	5.17e-05
Rv0411c	MSMEG_0787	1537.49	0.781	0.003	3277.84	-0.250116	0.0210219
Rv0412c	MSMEG_0788	1437.27	1.137	0	3944.33	-0.546492	1.02e-14
Rv0414c	MSMEG_0789	479.024	-0.656	0	288.189	-0.445224	0.000398847
Rv0415	MSMEG_0791	587.524	-0.423	0	398.565	0.55524	1.45e-09
Rv0417	MSMEG_0793	613.019	-0.281	0.026	271.039	0.638829	2.4e-06
Rv0418	MSMEG_0806	1386.66	-0.642	0	1822.25	-0.8458	4.85e-27
Rv0418	MSMEG_0807	843.196	-0.84	0	1822.25	-0.8458	4.85e-27
Rv1665	MSMEG_0808	53.384	-0.811	0.006	690.731	-0.1917	0.0216998
Rv0422c	MSMEG_0825	202.604	-0.362	0.04	1673.14	-0.194458	0.0169726
Rv0423c	MSMEG_0826	195.171	-0.654	0	6694.01	-0.34807	6.29e-11
Rv0428c	MSMEG_0830	858.929	-0.532	0	434.929	-0.797604	1.42e-15
Rv0429c	MSMEG_0832	1436.86	0.358	0.005	381.897	-1.04925	4.34e-28
Rv0432	MSMEG_0835	5307.19	0.701	0	2987.63	-0.910792	1.77e-36
Rv0433	MSMEG_0836	2278.79	0.926	0	1888.03	-0.642313	1.94e-18
Rv0438c	MSMEG_0862	1048.24	-1.367	0	901.271	0.248928	0.000371335
Rv0439c	MSMEG_0863	1338.81	-1.29	0	487.932	-0.703594	3.26e-10
Rv1226c	MSMEG_0865	393.876	-1.231	0	1157.77	0.586885	1.45e-11
Rv1225c	MSMEG_0867	712.537	-0.48	0	1321.57	0.396684	6.14e-07
Rv0068	MSMEG_0876	665.217	-0.251	0.034	131.434	-0.558706	3.09e-05
Rv0443	MSMEG_0887	875.248	-0.832	0	453.258	-0.651002	9.42e-09
Rv0458	MSMEG_0900	220.958	0.387	0.014	883.49	-0.60295	2.68e-10
Rv0462	MSMEG_0903	5931.9	-0.19	0.039	3992.41	-0.646613	4.13e-26
Rv0467	MSMEG_0911	1334.32	-1.716	0	1657.09	1.92276	1.66e-41
Rv0468	MSMEG_0912	1458.71	-0.278	0.005	726.178	0.350049	0.0001329
Rv0478	MSMEG_0922	1749.44	-0.469	0	908.995	0.355074	0.000208002
Rv0482	MSMEG_0928	2192.43	-0.265	0.019	648.625	-0.715484	7.66e-17
Rv0483	MSMEG_0929	5362.7	0.909	0	8215.79	0.445446	2.57e-12
Rv0485	MSMEG_0932	2597.28	-0.415	0	3643.43	-0.474471	2.34e-14
Rv0486	MSMEG_0933	2055.25	-0.925	0	3190.03	-0.335568	0.000187051
Rv0489	MSMEG_0935	6724.25	-0.572	0	889.279	0.181213	0.0251918
Rv0490	MSMEG_0936	1175.92	0.593	0	5170.13	0.705659	3.9e-42
Rv0491	MSMEG_0937	944.627	0.419	0.015	1364.86	0.736338	6.46e-25
Rv0496	MSMEG_0939	3608.45	-0.781	0	1677.4	0.438793	1.97e-11
Rv0498	MSMEG_0941	886.113	-0.477	0.001	686.406	0.206441	0.0057729
Rv0500	MSMEG_0943	2691.92	-0.653	0	1006.25	0.377944	1.1e-06
Rv0526	MSMEG_0971	1121.64	0.849	0	1667.78	0.149966	0.0289211
Rv0528	MSMEG_0973	2551.3	0.98	0	5895.9	0.131744	0.0463397
Rv3476c	MSMEG_0985	935.344	1.205	0	452.996	0.232153	0.0167625
Rv0536	MSMEG_0991	706.873	-0.341	0.002	504.384	0.259422	0.000860624
Rv1533	MSMEG_0992	146.626	0.746	0.002	1946.69	-1.08042	8.01e-51
Rv0539	MSMEG_0995	73.262	-0.749	0.007	1265.58	0.649104	5.43e-21
Rv0541c	MSMEG_0999	304.327	-1.035	0	1677.15	-0.440332	1.05e-10
Rv3045	MSMEG_1037	183.424	-0.723	0.005	4379.79	-0.266166	0.00212393
Rv0542c	MSMEG_1062	1195.5	-0.313	0.014	2619.96	-0.258315	0.00164677
Rv0545c	MSMEG_1064	3609.85	0.538	0.035	13499.9	-0.739981	2.08e-36
Rv0547c	MSMEG_1073	2126.82	-0.948	0	714.769	-0.385578	3.99e-07
Rv0548c	MSMEG_1075	2489.08	-0.943	0	1460.35	-0.790839	1.42e-23
Rv0551c	MSMEG_1098	4751.32	-2.01	0	336.567	-0.592281	7.51e-11
Rv0552	MSMEG_1102	260.433	-0.374	0.037	600.824	-0.435249	3.21e-08
Rv0554	MSMEG_1108	1133.52	-0.858	0	481.325	-0.36449	0.00301308
Rv0557	MSMEG_1113	1000.26	-0.435	0.022	1292.59	0.374303	1.74e-06
Rv0558	MSMEG_1115	899.271	-1.152	0	1873.92	-0.434452	4.31e-07
Rv0561c	MSMEG_1132	11158.5	-0.988	0	816.439	0.761199	3e-16
Rv0566c	MSMEG_1165	2617.84	-0.794	0	151.304	-1.51331	2.49e-17
Rv2643	MSMEG_1172	92.745	0.592	0.018	5443.04	1.42305	2.44e-61
Rv0537c	MSMEG_1189	1346.27	-0.308	0.023	2869.46	-0.129734	0.0212532
Rv0585c	MSMEG_1199	1367.72	-0.677	0	476.574	-0.456555	1.1e-06
Rv2246	MSMEG_1204	302.967	1.017	0	18578.2	-1.07932	1.39e-24
Rv3392c	MSMEG_1205	251.28	0.509	0.008	465.568	-0.519525	6.73e-09
Rv3229c	MSMEG_1211	1167.81	-0.318	0.008	9049.83	-4.78183	9.24e-46
Rv0613c	MSMEG_1285	1356.3	-0.657	0	7588.42	-0.890187	7.03e-58
Rv3077	MSMEG_1286	542.809	-1.331	0	844.856	-0.532911	4.97e-12
Rv0189c	MSMEG_1290	41.755	-0.666	0.023	7992.46	0.532662	1.04e-07
Rv2518c	MSMEG_1322	3250.04	0.328	0.041	840.367	0.160122	0.0447059
Rv0629c	MSMEG_1325	1146.9	-0.559	0	528.958	-0.819989	1.5e-14
Rv0632c	MSMEG_1331	653.884	-0.442	0.002	2561	-0.148555	0.0423345
Rv0634c	MSMEG_1334	1217.75	-0.26	0.04	790.05	-0.264622	0.00404729
Rv0639	MSMEG_1345	5145.79	0.171	0.049	5473.25	0.353994	3.85e-10
Rv0641	MSMEG_1347	8052.76	-0.275	0.048	7123.49	-0.349618	3.27e-10
Rv3392c	MSMEG_1350	3645.68	-0.676	0	465.568	-0.519525	6.73e-09
Rv3392c	MSMEG_1351	361.43	-0.5	0.001	465.568	-0.519525	6.73e-09
Rv0648	MSMEG_1361	3078.77	-1.01	0	970.397	-0.394678	9.76e-07
Rv0651	MSMEG_1364	25421.1	-0.567	0.003	1117.5	-0.992719	1.11e-15
Rv0667	MSMEG_1367	36513.4	1.09	0	72769.7	-0.417013	3.32e-07
Rv0668	MSMEG_1368	43896.9	0.691	0	65698.8	-1.10416	1.46e-23
Rv0676c	MSMEG_1382	3012.78	2.12	0	4239.59	0.425511	1.68e-09
Rv2320c	MSMEG_1412	1950.94	0.53	0.033	290.29	0.820035	5.27e-17
Rv0688	MSMEG_1416	3102.03	-0.397	0.006	1055.71	-0.154348	0.0423949
Rv0693	MSMEG_1423	1844.19	0.589	0	7048.87	-0.900653	1.52e-59
Rv0694	MSMEG_1424	2005.9	0.335	0.019	5847.84	-0.854594	2.56e-68
Rv0695	MSMEG_1425	624.283	0.364	0.002	2286.38	-0.19676	0.00540164
Rv0704	MSMEG_1439	7518.51	0.593	0	13472.8	-0.457335	1.41e-09
Rv1729c	MSMEG_1479	571.042	0.473	0.01	510.713	-0.623697	2.81e-07
Rv0830	MSMEG_1480	319.286	0.791	0	895.939	0.306284	0.00114719
Rv0830	MSMEG_1481	247.732	0.605	0.001	895.939	0.306284	0.00114719
Rv0731c	MSMEG_1482	388.747	0.861	0	642.425	0.589325	6.47e-16
Rv0732	MSMEG_1483	6422.04	0.486	0	4466.41	-0.597151	3.62e-15
Rv0733	MSMEG_1484	4560.92	0.234	0.032	1860.81	-0.602003	5.94e-15
Rv0734	MSMEG_1485	2484.08	0.526	0	2206.31	-0.343934	0.000436146
Rv0751c	MSMEG_1496	1366.36	0.72	0	845.702	0.703348	1.85e-08
Rv0752c	MSMEG_1497	458.643	1.665	0	1158.24	0.662971	0.000879988
Rv0753c	MSMEG_1498	1090.31	1.422	0	2525.69	0.374642	0.00371165
Rv2688c	MSMEG_1502	320.979	1.719	0	540.925	0.436236	1.26e-05
Rv2687c	MSMEG_1503	119.95	1.155	0	267.324	0.35196	0.000916015
Rv2686c	MSMEG_1504	485.57	0.5	0.001	254.959	0.510046	9.86e-07
Rv3464	MSMEG_1512	3109.14	-0.701	0	1668.01	-0.667191	5.04e-11
Rv3463	MSMEG_1514	963.004	0.724	0	353.629	0.671068	2.64e-08
Rv2301	MSMEG_1526	1386.02	0.411	0.014	1382.19	0.679475	1.16e-15
Rv3450c	MSMEG_1534	97.313	-1.129	0	302.781	-0.492095	8.19e-06
Rv0458	MSMEG_1543	2199.01	1.285	0	883.49	-0.60295	2.68e-10
Rv3441c	MSMEG_1559	7021.24	-1.038	0	3592.6	-0.720346	1.49e-23
Rv3438	MSMEG_1567	1645.88	-0.253	0.049	916.414	-0.307085	0.00328808
Rv3421c	MSMEG_1578	1015.69	-0.447	0	1000.98	0.325891	0.00196121
Rv3410c	MSMEG_1603	4315.25	0.316	0.006	1372.47	0.209661	0.0191908
Rv3409c	MSMEG_1604	5936.01	0.617	0	4193.79	0.484772	6.5e-19
Rv3401	MSMEG_1608	1036.86	-0.282	0.003	5515.05	-0.382614	1.13e-08
Rv3365c	MSMEG_1637	4497.74	1.053	0	8561.57	1.0407	9.09e-71
Rv3362c	MSMEG_1640	1456.49	-0.591	0.002	898.526	0.913425	3.29e-26
Rv1747	MSMEG_1642	14074.1	-0.699	0	6174.21	-0.110238	0.0358818
Rv3341	MSMEG_1651	1180.78	-0.576	0	1346.31	-0.165726	0.0406713
Rv0066c	MSMEG_1654	18307.4	-0.386	0.001	3941.8	0.170916	0.00615124
Rv3335c	MSMEG_1658	4840.99	-0.863	0	508.085	-0.392191	0.000112208
Rv3330	MSMEG_1661	1818.33	-0.584	0	2872.07	-0.776361	2.99e-14
Rv3329	MSMEG_1662	1363.79	1.384	0	1620.48	0.162703	0.0160495
Rv2858c	MSMEG_1665	1437.38	0.767	0	1420.69	-0.727168	1.27e-18
Rv3328c	MSMEG_1666	780.931	0.586	0	986.186	-0.594461	1.08e-12
Rv3319	MSMEG_1669	3213.99	-0.462	0.007	754.594	-0.400943	2.48e-07
Rv3318	MSMEG_1670	3781.91	0.418	0.002	1386.88	-0.496699	1.47e-15
Rv3314c	MSMEG_1675	679.418	-0.986	0	567.556	-0.788849	5.87e-21
Rv3313c	MSMEG_1676	1345.38	0.495	0	703.267	-0.865327	3.54e-18
Rv3311	MSMEG_1684	3649.5	-0.701	0	1349.49	-0.908677	1.3e-30
Rv0248c	MSMEG_1693	114.594	-0.662	0.007	5815.44	-0.18826	6.61e-05
Rv3308	MSMEG_1695	3384.46	-0.902	0	956.215	-1.02227	7.39e-33
Rv3304	MSMEG_1734	612.124	0.763	0	237.604	-0.385219	0.000563991
Rv3303c	MSMEG_1735	4304.41	-1.251	0	1254.52	-0.543861	1.96e-10
Rv3302c	MSMEG_1736	10169.9	-0.449	0	1966.45	-0.242722	6.66e-05
Rv3300c	MSMEG_1737	2304.27	0.554	0	510.35	-0.212651	0.0122623
Rv3229c	MSMEG_1743	10905.7	0.774	0	9049.83	-4.78183	9.24e-46
Rv3296	MSMEG_1757	4998.9	-0.339	0.033	4422.71	0.146796	0.0134202
Rv3293	MSMEG_1762	18208.6	-0.519	0	1610.67	0.498852	1.56e-13
Rv3290c	MSMEG_1764	27887.9	0.732	0	4469.15	1.07818	6.69e-33
Rv3286c	MSMEG_1804	9566.25	-1.06	0	567.034	0.481906	1.15e-08
Rv3285	MSMEG_1807	18503.4	0.411	0	13527.4	-0.740731	2.43e-27
Rv3280	MSMEG_1813	8885.33	2.128	0	7426.86	-0.675578	4.75e-19
Rv3276c	MSMEG_1819	2958.51	1.007	0	2016.69	-0.168242	0.0144537
Rv3268	MSMEG_1823	1150.12	-0.458	0.001	2144.34	-0.343201	0.000823466
Rv3267	MSMEG_1824	4577.96	-0.632	0	6804.66	-0.489494	1.14e-05
Rv3262	MSMEG_1829	711.006	-1.002	0	963.932	-0.711869	7.99e-23
Rv3257c	MSMEG_1834	2692.15	-0.383	0	5156.05	-0.779467	2e-49
Rv3256c	MSMEG_1835	1085.79	-0.678	0	1868.77	-0.598179	3.35e-18
Rv3252c	MSMEG_1839	310.144	1.444	0	1726.88	1.04464	3.95e-27
Rv3249c	MSMEG_1842	531.391	-0.756	0	1351.46	0.652965	2.72e-15
Rv0917	MSMEG_1883	4601.51	-0.439	0	559.688	0.54786	1.96e-08
Rv3230c	MSMEG_1885	5384.54	1.484	0	1843.51	-2.85542	5.3e-76
Rv3227	MSMEG_1890	3650.47	-0.436	0	945.904	-0.420435	1.24e-05
Rv3224	MSMEG_1894	310.91	-0.432	0.007	4216.27	-0.999282	2.23e-51
Rv2503c	MSMEG_1899	58.286	0.742	0.005	361.273	-0.368472	0.00201361
Rv1866	MSMEG_1903	128.758	0.469	0.016	588.015	-0.245998	0.00282462
Rv3223c	MSMEG_1914	6572.15	0.417	0.011	1271.29	0.493439	4.03e-09
Rv3214	MSMEG_1926	413.714	-0.517	0	548.111	0.177943	0.0433556
Rv3213c	MSMEG_1927	1418.05	-0.855	0	1865.47	-0.355592	8.59e-07
Rv3211	MSMEG_1930	9975.49	0.352	0.002	13145.2	-0.359999	7.07e-06
Rv3207c	MSMEG_1936	4299.39	1.206	0	3453.98	0.5095	1.1e-08
Rv3200c	MSMEG_1945	2531.04	-0.331	0.001	3091.5	0.287094	4.29e-06
Rv3199c	MSMEG_1946	4690.9	-0.331	0.019	2104.28	0.629891	5.43e-18
Rv3198c	MSMEG_1952	3497.11	-0.42	0.009	2863.35	-0.144216	0.0218537
Rv3197	MSMEG_1954	2376.12	0.392	0.001	5372.04	0.729931	1.15e-21
Rv3195	MSMEG_1957	3435.12	0.335	0.01	250.374	0.320046	0.00267018
Rv2913c	MSMEG_1997	675.334	0.515	0.002	364.083	0.356221	9.64e-05
Rv1859	MSMEG_2014	258.086	0.511	0.022	839.103	0.448264	6.15e-08
Rv1565c	MSMEG_2021	317.381	1.31	0	4043.53	-0.208493	1.15e-05
Rv1360	MSMEG_2037	1888.53	-1.488	0	2098.06	-0.519736	1.67e-19
Rv0565c	MSMEG_2038	4027.44	-0.731	0	462.924	-0.300733	0.00278612
Rv3152	MSMEG_2056	15.506	0.935	0.034	4452.56	-0.533007	1.54e-21
Rv3804c	MSMEG_2078	11150.3	-0.762	0	7072.7	-0.687273	1.08e-17
Rv3140	MSMEG_2080	7165.65	1.245	0	3028.83	-0.692122	3.18e-14
Rv3139	MSMEG_2081	11580.5	1.066	0	3226.09	-0.744437	1.74e-17
Rv3137	MSMEG_2083	641.533	-0.89	0	839.004	-0.564904	1.01e-06
Rv3104c	MSMEG_2087	1615.77	0.358	0	1953.96	-0.178992	0.0199075
Rv3451	MSMEG_2095	637.643	-0.631	0	556.11	0.561442	2.74e-08
Rv1754c	MSMEG_2107	521.003	1.537	0	481.089	-1.41835	6.67e-31
Rv3332	MSMEG_2119	803.616	-0.79	0	1215.17	-1.02437	1.02e-34
Rv1345	MSMEG_2131	668.482	0.974	0.014	1139.15	-0.431146	1.21e-05
Rv1350	MSMEG_2206	188.598	0.532	0.014	205.787	0.742432	5.57e-11
Rv0215c	MSMEG_2208	271.301	0.563	0.021	320.619	-0.73774	1.64e-08
Rv1353c	MSMEG_2225	1318.41	-0.353	0.004	367.361	0.779556	2.23e-15
Rv3029c	MSMEG_2351	16468.9	-0.402	0	5060.11	-0.589244	8.48e-13
Rv3028c	MSMEG_2352	18191.5	-0.734	0	5152.17	-0.593296	9.14e-13
Rv3024c	MSMEG_2358	3497.61	0.294	0.002	1303.1	0.176763	0.00904427
Rv3013	MSMEG_2363	1047.21	-0.772	0	621.399	1.82623	4.7e-83
Rv3009c	MSMEG_2367	8353.74	0.239	0.017	1279.65	-0.146554	0.023559
Rv3006	MSMEG_2369	1664.07	0.31	0.009	3163.9	-0.541867	4.16e-25
Rv3003c	MSMEG_2372	5215.79	0.702	0	4031.88	-0.31945	6.15e-06
Rv3001c	MSMEG_2374	17497.9	-0.767	0	2487.71	-0.346591	3.77e-09
Rv2995c	MSMEG_2379	6804.72	-0.757	0	2658.16	-0.145403	0.03431
Rv2994	MSMEG_2380	426.447	-0.341	0.033	1808.47	0.215998	0.000121446
Rv2993c	MSMEG_2382	3170.2	-0.381	0	1796.4	-0.720395	4.32e-21
Rv2989	MSMEG_2386	277.76	-0.521	0.009	4831.54	-2.05824	6.95e-63
Rv2988c	MSMEG_2387	1835.12	0.562	0	4988.75	-2.77073	3.88e-196
Rv2987c	MSMEG_2388	914.718	0.581	0	563.043	-2.70305	1.82e-83
Rv2985	MSMEG_2390	1827.87	-0.437	0	2205.63	-0.369262	0.0047994
Rv2982c	MSMEG_2393	3174.7	-0.333	0.017	942.014	-0.839276	2.61e-24
Rv2981c	MSMEG_2395	1933.53	0.433	0	1249.97	-0.404932	6.26e-12
Rv2977c	MSMEG_2398	492.817	-0.864	0	1177.89	-0.465848	1.41e-12
Rv2974c	MSMEG_2402	603.808	-0.849	0	536.413	-0.473025	3.52e-08
Rv2970c	MSMEG_2409	544.001	0.321	0.047	1569.47	-0.321859	0.000110463
Rv2965c	MSMEG_2414	1523.84	-0.457	0.002	300.627	-0.293765	0.00429434
Rv2927c	MSMEG_2416	30377	-0.789	0	5378.71	-0.791854	2.64e-05
Rv2924c	MSMEG_2419	1007.2	0.527	0	348.052	0.347785	9.23e-05
Rv2920c	MSMEG_2425	1777.48	-0.692	0	421.352	2.87817	8.8e-94
Rv2918c	MSMEG_2427	1769.75	-0.494	0	2894.97	1.57553	1.78e-56
Rv2915c	MSMEG_2431	1784.15	0.464	0	786.753	-0.415977	4.72e-06
Rv2911	MSMEG_2433	235.533	0.677	0	619.823	-1.08057	1.8e-29
Rv2903c	MSMEG_2441	3761.11	0.526	0	6963.99	0.182173	0.000234365
Rv0753c	MSMEG_2449	5410.6	1.308	0	2525.69	0.374642	0.00371165
Rv2894c	MSMEG_2515	1792.38	-0.813	0	3093.99	-0.837116	1.82e-05
Rv2889c	MSMEG_2520	13861.1	-0.406	0.01	2855.99	-0.260425	0.00292068
Rv0560c	MSMEG_2539	133.693	-0.898	0	422.345	-0.393691	2.38e-05
Rv2883c	MSMEG_2540	11153.7	0.268	0.045	2655.74	-0.308506	9.03e-06
Rv2879c	MSMEG_2545	898.52	0.363	0.008	2055.7	0.430304	2.78e-07
Rv2870c	MSMEG_2578	4296.74	0.32	0.001	2147.19	0.628995	3.53e-22
Rv2869c	MSMEG_2579	4434.84	1.034	0	1992.79	0.465482	5.53e-08
Rv2868c	MSMEG_2580	7939.03	0.534	0	6627.29	0.237468	4.01e-08
Rv2867c	MSMEG_2581	1781.64	0.461	0	3937.36	0.849422	5.57e-23
Rv2864c	MSMEG_2584	5604.11	-1.056	0	1656.66	-0.782476	8.45e-09
Rv2862c	MSMEG_2585	2714.62	-0.206	0.03	127.488	-0.671633	8.86e-06
Rv2861c	MSMEG_2587	2112.47	0.381	0.001	2094.25	-0.711409	4.95e-28
Rv2859c	MSMEG_2596	171.652	0.521	0.021	745.229	-0.664459	3.51e-12
Rv2857c	MSMEG_2598	438.475	0.354	0.012	670.12	-0.6781	7.27e-11
Rv2855	MSMEG_2611	3654.51	0.669	0	610.067	-0.409401	1.69e-06
Rv2846c	MSMEG_2619	4451.09	1.147	0	22005.3	-1.59871	1.66e-44
Rv2845c	MSMEG_2621	4732.46	0.281	0.002	2302.45	-0.850437	5.75e-50
Rv2831	MSMEG_2641	1124.79	-0.518	0.001	805.488	-0.286522	0.00199478
Rv2800	MSMEG_2644	1042.78	1.077	0	1674.74	0.204625	0.00621275
Rv2786c	MSMEG_2653	2380.47	0.491	0	1238.32	-0.557852	6.73e-12
Rv2779c	MSMEG_2660	191.125	0.637	0.006	218.594	-0.326859	0.0101615
Rv3075c	MSMEG_2667	2984.19	0.567	0	2302.73	0.46242	2.15e-17
Rv2754c	MSMEG_2683	860.187	0.341	0.001	309.102	-0.449691	4.37e-05
Rv2750	MSMEG_2687	710.307	1.474	0	1109.47	-0.54926	4.55e-10
Rv2748c	MSMEG_2690	9552.23	0.541	0	9221.29	-0.691087	5.87e-20
Rv2739c	MSMEG_2699	425.381	-0.417	0.011	1241.47	-1.19081	3.94e-38
Rv2737c	MSMEG_2723	6009.6	-0.537	0	3560.25	-0.392156	4.15e-05
Rv2733c	MSMEG_2729	4670.76	0.784	0	3711.23	0.401768	6.77e-11
Rv2731	MSMEG_2731	2067.56	-0.311	0.014	1566.39	0.509653	1.35e-14
Rv2727c	MSMEG_2734	249.821	-1.003	0	372.684	0.422707	1.65e-05
Rv2725c	MSMEG_2736	3002.13	0.366	0.001	4393.2	0.276949	1.24e-05
Rv1442	MSMEG_2738	2608.47	-0.237	0.018	2383.94	-0.485879	4.2e-16
Rv2721c	MSMEG_2739	5023.78	-0.251	0.007	3915.32	-0.894381	7.49e-20
Rv2716	MSMEG_2744	1535.14	0.352	0.017	1011.48	0.558328	1.21e-05
Rv2714	MSMEG_2746	6655.8	0.509	0	1321.97	0.297324	0.00603099
Rv2712c	MSMEG_2749	677.096	0.355	0.008	895.105	0.895146	2.14e-29
Rv2711	MSMEG_2750	5528.48	0.627	0	3660.02	0.201557	0.0245785
Rv2710	MSMEG_2752	48428.5	-0.367	0.012	6651.79	-0.112503	0.0263845
Rv2696c	MSMEG_2766	1825.43	0.461	0	1621.46	0.386648	8.66e-07
Rv2682c	MSMEG_2776	11345.5	0.466	0	7500.73	0.22856	0.0161625
Rv2673	MSMEG_2785	1516.95	0.705	0	1147.45	-0.446996	2.8e-10
Rv0625c	MSMEG_2840	1037.69	-0.313	0.029	461.255	-0.312299	0.000288674
Rv3663c	MSMEG_2844	94.161	-1.563	0	700.46	-0.302729	0.000530512
Rv3758c	MSMEG_2926	5066.68	-1.183	0	926.063	-0.802602	1.56e-13
Rv2614c	MSMEG_2931	8458.46	0.618	0	3239.62	-0.466058	2.39e-17
Rv2613c	MSMEG_2932	1072.82	0.626	0	768.572	-0.208252	0.00382988
Rv2611c	MSMEG_2934	1011.52	0.479	0	1275.85	-0.128543	0.0445519
Rv2606c	MSMEG_2937	4008.33	0.573	0	1769.08	0.49718	2.1e-16
Rv2605c	MSMEG_2938	1599.05	0.446	0	1830.84	0.685571	9.18e-27
Rv2594c	MSMEG_2943	998.764	-0.579	0	825.714	-0.992329	1.32e-19
Rv2593c	MSMEG_2944	978.738	-0.643	0	519.996	-0.838658	1.08e-09
Rv2592c	MSMEG_2945	1396.63	-0.845	0	1087.81	-0.884605	2.45e-19
Rv2589	MSMEG_2959	2848.45	-0.604	0.001	1705.52	-0.132962	0.0187539
Rv2587c	MSMEG_2961	9660.5	0.395	0	8039.81	0.143844	0.00178486
Rv2585c	MSMEG_2963	3772.25	0.276	0.002	2084.66	0.239087	1.38e-05
Rv2583c	MSMEG_2965	7647.55	0.621	0	5932.45	0.222008	0.000455235
Rv2582	MSMEG_2974	5030.01	0.268	0.025	1193.51	-0.310964	0.0154444
Rv2581c	MSMEG_2975	3352.98	0.269	0.007	1988.92	0.69997	6.74e-18
Rv2580c	MSMEG_2976	4891.51	0.273	0.001	3623.26	0.988334	2.55e-42
Rv2578c	MSMEG_2990	299.163	-0.66	0	512.743	0.475407	2.36e-09
Rv2572c	MSMEG_3003	6207.33	0.298	0.005	1464.02	-0.483153	5.86e-14
Rv2033c	MSMEG_3020	1735.88	0.436	0.017	727.207	-1.42769	1.12e-29
Rv2559c	MSMEG_3021	2603.86	-0.534	0	817.311	1.24436	1.5e-32
Rv2539c	MSMEG_3031	3638.22	0.343	0.001	1384.89	0.425106	1.08e-05
Rv2533c	MSMEG_3036	1717	-0.514	0.009	1400.39	0.219413	0.00389877
Rv1385	MSMEG_3048	4741.67	-1.037	0	985.614	0.284722	0.0266244
Rv1391	MSMEG_3054	5844.86	0.46	0	7848.07	0.502889	1.37e-06
Rv1400c	MSMEG_3059	2353.64	-0.751	0	1094.69	-0.738059	2.9e-16
Rv1402	MSMEG_3061	499.813	-1.401	0	1001.75	-0.688499	9.67e-16
Rv1415	MSMEG_3072	16315.7	0.541	0	4637.83	0.576886	1.69e-14
Rv2394	MSMEG_3076	1365.91	0.503	0	1960.74	-0.735649	4.18e-43
Rv1420	MSMEG_3078	5101.68	0.626	0	2148.92	0.297307	0.000102398
Rv1421	MSMEG_3079	2590.51	0.62	0	1009.13	0.237716	0.00936607
Rv1422	MSMEG_3080	4494.25	0.449	0	1733.49	0.354054	2.91e-07
Rv1423	MSMEG_3081	4770.78	-0.495	0	1304.48	0.336045	5.4e-06
Rv1456c	MSMEG_3117	3146.42	0.956	0	507.206	-0.270811	0.0494611
Rv1458c	MSMEG_3119	1387.79	0.833	0	900.283	-0.23612	0.00253359
Rv1460	MSMEG_3121	6592.2	-0.639	0	1934.17	1.20868	2.23e-56
Rv1463	MSMEG_3124	2795.66	0.421	0.002	2377.4	1.04307	2.82e-57
Rv1465	MSMEG_3126	872.42	0.679	0	792.961	1.0099	1.9e-25
Rv1475c	MSMEG_3143	18825	0.707	0	5765.34	-0.304338	1.07e-07
Rv1477	MSMEG_3145	2386.4	2.795	0	4451.84	-1.05571	3.04e-22
Rv1479	MSMEG_3147	7137.88	0.521	0	6514.68	-0.104138	0.0364491
Rv1923	MSMEG_3162	369.242	0.649	0.004	2268.21	0.176326	0.00136652
Rv1569	MSMEG_3189	530.326	-0.912	0	1490.77	-0.743151	2.66e-18
Rv1592c	MSMEG_3197	1247.34	0.581	0.003	1705.09	-1.35429	5.77e-28
Rv1595	MSMEG_3200	4115.29	-1.185	0	9341.56	-0.197783	0.0247339
Rv1599	MSMEG_3205	7374.14	-0.329	0.008	6263.79	0.93897	8.64e-18
Rv1603	MSMEG_3209	2498.13	-0.548	0	1892.27	0.698104	2.44e-13
Rv1605	MSMEG_3211	2414.39	-0.315	0.012	2820.18	0.958432	2.65e-21
Rv1612	MSMEG_3220	5079.89	0.528	0	5011.4	-0.13219	0.043894
Rv1614	MSMEG_3222	7958.75	0.323	0	6136.03	-0.283812	2.32e-05
Rv3859c	MSMEG_3225	4015.86	0.486	0	11926.7	0.463084	9.47e-15
Rv1617	MSMEG_3227	13200.2	-0.34	0	3910.19	-0.170773	0.0346192
Rv1621c	MSMEG_3231	2283.37	1.215	0	1392.05	1.28312	1.38e-19
Rv1622c	MSMEG_3232	2755	1.935	0	666.088	0.964004	1.93e-11
Rv1623c	MSMEG_3233	6337.15	1.41	0	3093.89	0.492689	5.14e-06
Rv2291	MSMEG_3238	1545.78	-0.861	0	2230.57	0.794857	4.88e-28
Rv2397c	MSMEG_3281	588.004	1.068	0	1388.5	-0.672875	2.8e-25
Rv0366c	MSMEG_3436	245.999	0.419	0.012	214.205	0.678026	9.43e-10
Rv1908c	MSMEG_3461	5574.97	-0.704	0.002	6769.43	0.858852	3.19e-24
Rv1977	MSMEG_3476	1169.45	0.388	0.023	496.788	0.245031	0.00408172
Rv0676c	MSMEG_3496	5144.35	0.41	0	4239.59	0.425511	1.68e-09
Rv1191	MSMEG_3508	955.764	-0.612	0	553.559	-0.558352	2.22e-09
Rv1901	MSMEG_3512	856.685	-0.259	0.048	1592.5	-0.615366	1.21e-10
Rv2416c	MSMEG_3513	1910.6	0.69	0	445.135	0.946466	2.86e-23
Rv1894c	MSMEG_3519	195.182	-0.512	0.037	740.8	0.591477	3.76e-15
Rv0197	MSMEG_3521	434.517	0.766	0	780.4	0.50123	1.13e-07
Rv0586	MSMEG_3527	258.649	0.403	0.025	130.625	0.743105	5.22e-08
Rv0116c	MSMEG_3528	3320.63	0.492	0	927.075	0.412509	1.51e-06
Rv2877c	MSMEG_3541	1571.46	-0.825	0	1208.8	1.048	1.34e-50
Rv2266	MSMEG_3551	314.593	0.577	0	379.699	0.406481	0.00208621
Rv1877	MSMEG_3563	3111.81	-0.624	0.001	1139.13	0.303188	1.1e-05
Rv1876	MSMEG_3564	9607	-1.081	0	539.022	-0.708158	6.12e-09
Rv1874	MSMEG_3569	550.259	-0.386	0.005	255.855	-0.550616	3.46e-05
Rv0129c	MSMEG_3580	18243.2	-0.288	0.022	9225.15	-0.595262	0.00140222
Rv1704c	MSMEG_3587	41.916	0.698	0.017	1940.25	-0.729424	7.14e-19
Rv1862	MSMEG_3615	1496.04	2.979	0	998.365	0.590085	2.18e-15
Rv1855c	MSMEG_3620	4094.04	0.542	0	2222.15	0.326439	2.63e-05
Rv1851	MSMEG_3624	514.723	-1.328	0	375.187	0.294115	0.0154009
Rv1845c	MSMEG_3631	2615.24	0.6	0	2742.85	0.434889	5.53e-09
Rv1844c	MSMEG_3632	5501.76	0.529	0	2221.42	0.323582	6.54e-07
Rv1842c	MSMEG_3637	2602.31	1.123	0	2378.57	0.239206	8.79e-05
Rv1841c	MSMEG_3638	2145.56	0.869	0	2171.32	0.22816	0.0100809
Rv1832	MSMEG_3642	7682.8	1.064	0	9012.97	0.676612	1.05e-35
Rv1830	MSMEG_3644	7515.61	0.529	0	1875.75	-0.532642	1.06e-07
Rv1828	MSMEG_3646	2730	-0.226	0.024	3186.43	0.508889	1.31e-18
Rv1823	MSMEG_3651	599.091	-0.266	0.048	652.26	0.320721	2.44e-05
Rv1821	MSMEG_3654	8527.34	0.378	0	10534.8	0.252896	4.38e-07
Rv1817	MSMEG_3657	287.316	0.757	0	468.923	0.283225	0.0010989
Rv1746	MSMEG_3677	339.565	0.332	0.025	1115.17	-0.468982	2.95e-13
Rv1908c	MSMEG_3729	131.893	0.611	0.025	6769.43	0.858852	3.19e-24
Rv1713	MSMEG_3738	3630.64	-0.385	0	3062.59	-0.80722	2.33e-29
Rv1712	MSMEG_3739	1626.37	-0.492	0	1038.39	-0.664183	2.57e-17
Rv1711	MSMEG_3740	1571.87	-0.442	0.002	1377.11	-0.562597	1.29e-17
Rv1701	MSMEG_3744	1448.48	-0.639	0	1776.81	0.293894	0.00714737
Rv1699	MSMEG_3746	5978.59	0.916	0	5135.82	0.287338	0.000161666
Rv1697	MSMEG_3748	7344.69	-0.747	0	7213.77	-1.31001	4.89e-25
Rv1694	MSMEG_3751	951.496	-0.344	0.032	1202.63	-0.549937	1.06e-07
Rv1692	MSMEG_3753	1000.27	-0.328	0.047	1310.34	-0.422494	2.78e-09
Rv1689	MSMEG_3758	4016.99	0.271	0.005	622.897	-0.445376	1.2e-07
Rv1687c	MSMEG_3762	141.089	1.622	0	172.267	0.411997	0.00380879
Rv1686c	MSMEG_3763	146.37	1.552	0	166.158	0.385354	0.00298068
Rv1685c	MSMEG_3765	588.247	-0.453	0	251.359	0.789366	2.65e-10
Rv1683	MSMEG_3767	2891.61	0.358	0.01	4557.03	0.415657	8.4e-13
Rv1645c	MSMEG_3781	29.672	1.139	0	851.068	0.241731	0.00282384
Rv1644	MSMEG_3790	848.206	-0.263	0.039	4985.21	-0.513311	1.89e-07
Rv1640c	MSMEG_3796	1469.61	-0.287	0.045	2446.68	0.171771	0.00557353
Rv1637c	MSMEG_3810	3285.8	-0.476	0.002	1618.37	-0.273329	0.00355919
Rv1634	MSMEG_3815	608.183	0.494	0	1486.99	0.30993	1.08e-05
Rv1633	MSMEG_3816	7567.44	0.726	0	4602.73	0.112451	0.0464245
Rv2045c	MSMEG_3848	1374.57	-0.64	0	1611.5	-0.303368	6.61e-07
Rv2051c	MSMEG_3859	3980.91	0.328	0.01	4767.11	-0.353219	4.08e-09
Rv2051c	MSMEG_3860	2151.99	0.342	0	4767.11	-0.353219	4.08e-09
Rv2052c	MSMEG_3861	2121.45	0.327	0	3234.9	-0.695867	5.82e-29
Rv2062c	MSMEG_3864	9716.6	-0.389	0	3622.76	-0.649176	9.15e-20
Rv2090	MSMEG_3883	1232.15	-0.41	0.003	838.722	-0.355894	3.91e-06
Rv2110c	MSMEG_3895	9500.7	0.254	0.001	3271.64	0.36605	7.16e-10
Rv2112c	MSMEG_3897	10466.8	-0.236	0.019	2716.43	-0.285899	0.000426195
Rv2118c	MSMEG_3906	4868.24	-1.004	0	650.238	-0.232113	0.026414
Rv2119	MSMEG_3907	1317.85	-0.514	0	333.632	-0.72228	5.1e-09
Rv2026c	MSMEG_3940	702.523	-1.352	0	228.583	0.866991	3.26e-08
Rv3132c	MSMEG_3941	1688.66	-0.916	0	2102.21	0.477004	0.0223229
Rv2032	MSMEG_3943	2498.94	-0.868	0	255.775	-1.11043	0.00138197
Rv3130c	MSMEG_3948	2367.83	-0.892	0	2613.68	-2.57731	1.89e-07
Rv2026c	MSMEG_3950	20610.5	0.652	0	228.583	0.866991	3.26e-08
Rv2032	MSMEG_3952	7323.63	0.803	0	255.775	-1.11043	0.00138197
Rv2006	MSMEG_3954	910.013	-0.654	0.016	1307.27	-0.280241	0.0220828
Rv2100	MSMEG_3957	147.73	-0.503	0.02	3514.91	-0.444202	5.21e-06
Rv0794c	MSMEG_4023	94.422	0.523	0.007	727.4	-0.501784	1.21e-07
Rv0166	MSMEG_4065	117.339	0.39	0.036	4621.87	-1.20123	6.78e-83
Rv3663c	MSMEG_4098	152.291	-1.311	0	700.46	-0.302729	0.000530512
Rv1454c	MSMEG_4146	131.498	-1.179	0	1093.47	-0.357746	4.89e-07
Rv2131c	MSMEG_4190	2710.38	0.372	0	3340.21	0.735515	3.84e-25
Rv2134c	MSMEG_4192	3068.38	0.753	0	1309.9	0.796045	8.04e-20
Rv2135c	MSMEG_4193	1901.35	-0.42	0.001	906.107	-0.498534	3.42e-09
Rv2138	MSMEG_4196	1240.7	0.702	0	1270.35	0.281847	6.68e-06
Rv2140c	MSMEG_4199	1288.63	-0.394	0.001	495.132	0.189327	0.0249086
Rv2143	MSMEG_4215	830.285	0.847	0	730.934	0.222504	0.00430253
Rv2150c	MSMEG_4222	9364.4	-0.869	0	7923.76	-0.516808	2.3e-11
Rv2154c	MSMEG_4228	2787.43	-0.339	0.01	6648.59	-0.405759	0.000204161
Rv2155c	MSMEG_4229	2938.49	-0.852	0	3342.65	0.566884	1.04e-14
Rv2156c	MSMEG_4230	2188.13	-0.292	0.033	2586.49	0.938053	2.53e-25
Rv2157c	MSMEG_4231	1910.36	-0.501	0	3550.69	1.16995	1.1e-42
Rv2158c	MSMEG_4232	2644.22	-0.651	0	9900.08	1.37576	2.17e-81
Rv2163c	MSMEG_4233	5931.68	0.507	0	4195.63	0.531567	0.000177791
Rv2170	MSMEG_4238	555.289	0.897	0	219.091	0.490762	9.23e-06
Rv2173	MSMEG_4240	4211.86	0.515	0	1083.07	-0.271224	0.00203763
Rv2180c	MSMEG_4246	2212.72	-0.552	0	407.17	0.387112	0.000308778
Rv2188c	MSMEG_4253	827.785	-0.585	0	403.034	0.255838	0.00693092
Rv2190c	MSMEG_4256	2701.14	0.345	0.017	8077.47	-0.312365	0.000983971
Rv2191	MSMEG_4259	856.685	-0.916	0	777.458	0.626304	2.65e-09
Rv2192c	MSMEG_4258	2030.84	-0.567	0	1864.75	0.87783	2.07e-55
Rv2193	MSMEG_4260	13636.3	1.237	0	6134.25	0.61542	2.37e-16
Rv2194	MSMEG_4261	12543.4	1.354	0	4710.81	0.568718	1.36e-22
Rv2195	MSMEG_4262	15523.5	1.421	0	11046.4	0.553573	3.23e-17
Rv2196	MSMEG_4263	29836.2	0.688	0	21109.7	0.636405	2.08e-19
Rv2200c	MSMEG_4268	17064	0.365	0	3135.57	-0.531393	1.14e-08
Rv2210c	MSMEG_4276	6602.03	0.513	0	1368.23	-0.306421	2.71e-05
Rv2211c	MSMEG_4278	9029.86	-0.52	0	1783.02	-0.330191	6.26e-06
Rv2216	MSMEG_4284	5634.09	-0.306	0.003	2641.17	0.52477	5.19e-11
Rv2217	MSMEG_4285	1635.07	0.803	0	2071.72	0.266375	9.99e-07
Rv2218	MSMEG_4286	7723.89	0.583	0	3545.67	0.241886	9.6e-07
Rv2222c	MSMEG_4294	3352.81	-0.721	0	4056.88	-0.24079	2.55e-06
Rv2224c	MSMEG_4296	3048.88	-0.392	0	2604.03	-0.171194	0.00305818
Rv1925	MSMEG_4301	6600.53	1.521	0	19599.5	-0.568963	6.38e-13
Rv2228c	MSMEG_4305	1006.41	-0.254	0.045	764.036	-0.270301	0.0073617
Rv2235	MSMEG_4311	2106.41	0.551	0	1154.1	0.489109	8.45e-16
Rv2236c	MSMEG_4310	1852	-1.064	0	434.652	0.74134	9.76e-18
Rv2242	MSMEG_4324	1574.07	-0.537	0	1299.39	0.425013	7.17e-06
Rv2243	MSMEG_4325	13690.4	0.54	0.001	7375.46	-1.20488	8.17e-20
Rv2249c	MSMEG_4332	163.307	1.24	0	515.339	0.273662	0.00218159
Rv2256c	MSMEG_4336	22876.8	-0.46	0	3016.89	0.350903	0.00730947
Rv2259	MSMEG_4340	2042.95	-0.454	0	1995.78	-0.93771	4.84e-17
Rv2264c	MSMEG_4349	825.376	-1.081	0	720.289	0.212621	0.00390278
Rv3663c	MSMEG_4357	2329.39	-0.993	0	700.46	-0.302729	0.000530512
Rv1754c	MSMEG_4360	1037.42	0.406	0.028	481.089	-1.41835	6.67e-31
Rv1819c	MSMEG_4380	160.209	1.232	0	667.072	-0.544468	7.64e-09
Rv0676c	MSMEG_4383	1285.27	-0.633	0.001	4239.59	0.425511	1.68e-09
Rv3663c	MSMEG_4388	88.286	1.076	0.002	700.46	-0.302729	0.000530512
Rv3043c	MSMEG_4437	229.675	1.102	0	3978.68	-0.518172	4.25e-08
Rv3049c	MSMEG_4451	307.746	0.366	0.032	6522.05	-0.5064	2.65e-09
Rv2343c	MSMEG_4482	3151.16	0.64	0	2929.2	-0.485612	9.89e-12
Rv2344c	MSMEG_4483	1001.34	-0.488	0	1072.07	-0.663314	3.19e-24
Rv2357c	MSMEG_4485	4142.73	0.579	0	561.829	0.402708	4.7e-05
Rv2361c	MSMEG_4490	1912.4	-0.391	0	899.514	0.316451	5.78e-06
Rv2363	MSMEG_4492	2578.44	0.374	0.013	926.672	0.402578	7.18e-09
Rv2367c	MSMEG_4496	2423.06	0.27	0.048	1316.61	0.680036	5.8e-15
Rv2373c	MSMEG_4504	5017.19	0.444	0	3281.28	0.277089	0.000458964
Rv2374c	MSMEG_4505	4136.57	0.557	0	1780.25	0.40979	1.14e-11
Rv2379c	MSMEG_4510	1879.18	-1.909	0.002	2205.24	-0.200673	0.0263944
Rv2391	MSMEG_4527	5809.65	0.33	0.017	3432.76	-1.01464	1.67e-33
Rv2392	MSMEG_4528	2458.64	0.555	0	701.75	-1.08997	8.5e-35
Rv2398c	MSMEG_4531	621.592	-0.463	0.034	465.919	-1.23406	2.17e-54
Rv2409c	MSMEG_4567	580.45	-0.697	0	1034.14	1.02012	4.41e-19
Rv2410c	MSMEG_4569	488.321	-0.864	0	1226.71	1.09994	3.43e-21
Rv2411c	MSMEG_4570	967.289	-0.673	0	2137.11	0.923999	4.15e-32
Rv2419c	MSMEG_4579	1075.29	-0.612	0	750.052	-0.176259	0.0281535
Rv2425c	MSMEG_4582	1323.51	0.549	0.001	1375.22	0.539952	8.92e-13
Rv2426c	MSMEG_4583	1288.28	0.521	0.009	1068.71	0.302089	0.000169395
Rv2427c	MSMEG_4584	2669.19	0.312	0.031	2076.86	0.284341	8.46e-06
Rv2438c	MSMEG_4617	8741.69	0.798	0	3125.49	0.689881	5.08e-15
Rv2448c	MSMEG_4630	13107.5	0.253	0.007	5972.86	0.441201	4.49e-10
Rv2449c	MSMEG_4632	2700.39	-1.034	0	1557.3	-0.353666	3.5e-06
Rv2454c	MSMEG_4645	5087.88	0.565	0.006	3317.41	0.840976	1.98e-36
Rv2455c	MSMEG_4646	8542.6	1.196	0	6316.07	0.510508	1.32e-12
Rv2900c	MSMEG_4668	3363.87	0.397	0.044	4194.62	0.13911	0.0145029
Rv2460c	MSMEG_4672	7554.23	-0.662	0	1791.01	-0.429704	4.16e-08
Rv2461c	MSMEG_4673	4249.95	-0.281	0.013	1417.1	-0.401366	1.63e-05
Rv2462c	MSMEG_4674	4839.48	0.433	0	1819.18	-0.655398	4.94e-14
Rv2465c	MSMEG_4684	1945.68	-0.51	0.001	723.811	-0.390485	1.18e-06
Rv2467	MSMEG_4690	6638.45	-0.421	0	3988.44	-0.559814	7.21e-10
Rv2469c	MSMEG_4694	701.763	-0.528	0	666.649	0.66253	2.92e-18
Rv2474c	MSMEG_4697	302.339	-0.834	0	1051.28	0.263083	0.00382917
Rv2477c	MSMEG_4700	5789.29	0.348	0.001	4578.68	-0.303084	0.000820908
Rv0102	MSMEG_4702	6600.34	0.317	0.008	2484.88	-0.620295	7.91e-36
Rv2482c	MSMEG_4703	1917.98	-0.531	0	2950.43	-0.413381	3.61e-05
Rv2483c	MSMEG_4704	1284.64	-0.41	0.001	1766.22	-0.467877	1.63e-06
Rv2484c	MSMEG_4705	1524.64	-0.441	0	2239.37	-0.823208	3.04e-16
Rv2495c	MSMEG_4710	595.418	1.236	0	3504.99	0.130096	0.0425466
Rv2497c	MSMEG_4712	586.039	1.723	0	2108.07	0.240877	0.00401409
Rv2510c	MSMEG_4723	1828.06	-0.751	0	987.735	-0.628419	1.23e-11
Rv1527c	MSMEG_4727	1788.55	-1.084	0	5385.97	-0.468703	9.23e-11
Rv2518c	MSMEG_4745	5637.1	0.405	0	840.367	0.160122	0.0447059
Rv2521	MSMEG_4753	1932.77	0.853	0	1257.49	0.588759	1.67e-13
Rv2522c	MSMEG_4755	3107.3	-0.483	0.001	2219.44	0.586387	1.16e-12
Rv2724c	MSMEG_4832	310.744	-0.567	0	682.921	0.280786	0.0132063
Rv3556c	MSMEG_4833	416.475	-0.996	0	714.668	0.266651	0.000241735
Rv2428	MSMEG_4891	11222.3	-1.279	0	982.104	1.01847	2.74e-10
Rv1340	MSMEG_4901	1925.37	-0.536	0	1672.97	0.219103	0.00089741
Rv1337	MSMEG_4904	1061.25	0.432	0.02	2320.26	0.499581	1.28e-16
Rv1333	MSMEG_4908	3388.93	-0.937	0	3080.18	0.592861	2.26e-13
Rv1329c	MSMEG_4912	2704.03	-0.505	0	1115.71	-0.263539	0.000439484
Rv1328	MSMEG_4915	2831.54	-0.466	0	3712.75	-0.55145	9.91e-12
Rv1323	MSMEG_4920	10731	0.573	0	7301.62	0.37451	9.69e-16
Rv1321	MSMEG_4923	713.969	0.451	0.006	1218.9	0.496333	2.1e-12
Rv1318c	MSMEG_4924	356.455	-0.423	0.019	1255.36	-0.382528	1.88e-05
Rv1309	MSMEG_4937	9212.94	0.263	0.012	5416.48	-0.36211	3.44e-08
Rv1308	MSMEG_4938	12246.6	0.575	0	11651	-0.456529	1.42e-17
Rv1304	MSMEG_4942	2186.64	0.563	0	1866.16	-0.718514	6.69e-20
Rv1301	MSMEG_4948	1290.69	-0.357	0.002	1699.24	-0.299935	2.11e-06
Rv1297	MSMEG_4954	7715.66	-0.247	0.039	26932.3	-0.661822	1.72e-30
Rv2781c	MSMEG_4971	784.17	-0.956	0	3133.28	-0.513833	7.7e-09
Rv1287	MSMEG_4974	1011.46	-0.644	0	463.347	-0.640909	8.79e-13
Rv1283c	MSMEG_4995	623.254	0.439	0.001	1046.98	-0.360761	1.63e-07
Rv0515	MSMEG_5026	180.646	0.519	0.007	3558.64	0.611853	1.05e-12
Rv1257c	MSMEG_5037	2960.03	0.281	0.017	2129.8	-0.563775	3.54e-18
Rv1250	MSMEG_5046	921.191	0.673	0	970.598	0.519564	6.99e-14
Rv1248c	MSMEG_5049	19123	0.812	0	11616	0.165415	0.00189997
Rv1245c	MSMEG_5053	1150.48	0.396	0.006	1139.92	-0.263596	6.64e-05
Rv1237	MSMEG_5059	865.693	0.332	0.017	430.746	0.559108	1.87e-08
Rv1236	MSMEG_5060	812.412	0.547	0	292.92	0.48548	3.91e-06
Rv1235	MSMEG_5061	2792.36	0.383	0.006	903.916	0.444318	8.99e-08
Rv1230c	MSMEG_5067	455.756	0.388	0.023	1397.57	-0.213794	0.00218294
Rv1220c	MSMEG_5073	776.877	-1.743	0	826.082	-1.26549	3.64e-47
Rv1212c	MSMEG_5080	9029.09	-1.212	0	3171.67	0.819101	5.6e-48
Rv1208	MSMEG_5084	2399.71	-0.438	0.025	1530.41	0.650098	5.33e-27
Rv1204c	MSMEG_5088	928.752	-0.872	0	735.269	-0.598319	3.26e-13
Rv1201c	MSMEG_5104	2236.62	0.574	0	2613.22	-0.560662	3.17e-13
Rv2100	MSMEG_5106	89.848	0.56	0.013	3514.91	-0.444202	5.21e-06
Rv1193	MSMEG_5114	3736.58	-0.469	0	1661.03	0.33041	1.66e-07
Rv1188	MSMEG_5117	6876.94	0.91	0	210.935	1.13205	1.07e-22
Rv1187	MSMEG_5119	13996.5	0.896	0	588.537	0.840852	1.05e-16
Rv1175c	MSMEG_5124	1317.82	-0.399	0.001	2336	-0.179777	0.0031769
Rv1166	MSMEG_5130	3370.96	0.536	0	4373.37	0.904068	4.8e-51
Rv1153c	MSMEG_5173	446.321	0.695	0	549.367	0.697747	1.24e-18
Rv1144	MSMEG_5183	1314.98	0.285	0.048	1164.45	0.969923	1.98e-23
Rv1143	MSMEG_5184	492.553	1.453	0	1059.67	0.717056	1.74e-19
Rv2724c	MSMEG_5197	925.934	-0.758	0	682.921	0.280786	0.0132063
Rv3556c	MSMEG_5199	657.209	-0.581	0.001	714.668	0.266651	0.000241735
Rv1132	MSMEG_5202	118.409	0.469	0.034	6667.93	0.477175	1.45e-11
Rv1123c	MSMEG_5209	1393.08	-1.303	0	854.822	-0.864804	5.43e-18
Rv1118c	MSMEG_5213	227.042	-0.546	0.002	612.225	-0.360275	1.04e-05
Rv1110	MSMEG_5224	7385.26	0.429	0	2527.77	0.542223	4.38e-07
Rv3132c	MSMEG_5241	5458.06	-0.589	0	2102.21	0.477004	0.0223229
Rv3130c	MSMEG_5242	9060.6	-0.896	0	2613.68	-2.57731	1.89e-07
Rv1094	MSMEG_5248	10519.3	0.514	0.001	10792.8	-0.717569	1e-33
Rv1093	MSMEG_5249	9781.74	0.526	0	3452.9	-0.332748	6e-10
Rv1086	MSMEG_5256	1483.87	0.618	0	855.191	0.39585	4.5e-09
Rv1079	MSMEG_5265	3726.95	-0.784	0	2171.67	0.276695	5.06e-06
Rv1075c	MSMEG_5272	2327.35	-0.491	0.001	402.389	-0.539074	0.000352801
Rv1071c	MSMEG_5276	2087.65	1.028	0	859.206	-0.972174	1.28e-33
Rv1070c	MSMEG_5277	1221.07	1.162	0	992.241	-0.966788	4.45e-31
Rv1069c	MSMEG_5278	1000.85	0.508	0.003	1631.84	-0.324737	6.83e-06
Rv1063c	MSMEG_5284	1530.61	-0.456	0	835.906	0.330698	4.75e-05
Rv0119	MSMEG_5295	118.412	0.548	0.022	1296.03	-0.506914	3.99e-10
Rv2443	MSMEG_5302	1682.4	1.837	0	2390.02	0.274197	1.02e-06
Rv0315	MSMEG_5345	1773.28	-0.745	0	3584.92	-0.670467	5.2e-21
Rv1058	MSMEG_5348	29.737	1.686	0	308.757	-0.427582	7.73e-05
Rv1028c	MSMEG_5372	136.578	0.426	0.019	1108.83	0.854152	5.73e-18
Rv1029	MSMEG_5392	1679.76	4.494	0	644.441	0.30985	0.0102276
Rv1030	MSMEG_5393	1603.52	3.134	0	715.383	-0.37019	0.000803189
Rv1028c	MSMEG_5395	2278.68	2.017	0	1108.83	0.854152	5.73e-18
Rv1027c	MSMEG_5396	286.132	1.582	0	113.873	0.742974	2.47e-06
Rv3667	MSMEG_5404	3121.03	0.927	0	1278.91	-0.660576	2.2e-12
Rv1469	MSMEG_5403	492.087	0.57	0.005	1682.58	-0.335251	2.63e-05
Rv1017c	MSMEG_5427	10097.4	0.362	0	4027.1	-0.179546	0.0156571
Rv1013	MSMEG_5435	9551.22	0.844	0	4021.99	-1.0034	2.81e-19
Rv1011	MSMEG_5436	556.9	-0.58	0	848.878	-0.399804	2.87e-07
Rv0998	MSMEG_5458	216.815	1.255	0	787.009	0.536837	8.35e-11
Rv0995	MSMEG_5469	239.073	-0.776	0	374.613	-0.31026	0.00205619
Rv0994	MSMEG_5470	1566.49	-1.285	0	1917.81	-0.470503	7.61e-12
Rv0993	MSMEG_5471	1689.7	-0.69	0	980.154	-0.481464	1.32e-10
Rv0522	MSMEG_5473	368.291	-1.229	0	1207.45	0.161714	0.0105068
Rv3003c	MSMEG_5476	63.145	1.652	0	4031.88	-0.31945	6.15e-06
Rv0959	MSMEG_5511	2675.79	0.57	0	2251.35	0.33524	2.62e-07
Rv0955	MSMEG_5517	4510.51	-0.646	0	1908.21	-0.179356	0.0219495
Rv0952	MSMEG_5524	5282.03	-0.537	0	1912.39	-0.421364	1.19e-05
Rv0949	MSMEG_5534	7881.53	-0.42	0	1237.9	-0.311836	9.73e-05
Rv0111	MSMEG_5537	2690.7	-0.651	0	4481.71	-1.13178	1.31e-28
Rv0946c	MSMEG_5541	2830.04	-0.799	0	1185.83	-0.864899	3.04e-18
Rv0945	MSMEG_5544	915.337	0.584	0	567.562	-0.909817	1.35e-23
Rv0944	MSMEG_5545	1235.22	0.313	0.014	60.7949	-0.408554	0.044334
Rv0926c	MSMEG_5586	100.402	0.59	0.009	607.301	-0.288792	0.000484027
Rv0924c	MSMEG_5589	477.195	0.564	0	566.903	-0.392782	1.07e-05
Rv0908	MSMEG_5636	1827.67	-0.664	0	1366.17	-0.207478	0.00162469
Rv0905	MSMEG_5639	5525.36	-1.146	0	1441.25	-0.18304	0.0190164
Rv0903c	MSMEG_5662	2110.73	-1.067	0	1727.44	-0.422204	1.44e-05
Rv2607	MSMEG_5675	2461.9	0.234	0.014	112.579	-0.408621	0.00643833
Rv0886	MSMEG_5681	2430.46	1.663	0	1007.64	-1.23129	1.89e-16
Rv0885	MSMEG_5682	2113.33	2.536	0	1388.28	-1.43275	1.58e-24
Rv0884c	MSMEG_5684	5084.78	0.47	0.001	1861.84	0.182612	0.00127613
Rv0877	MSMEG_5691	2920.09	0.219	0.044	2338.7	0.196745	0.00952621
Rv0859	MSMEG_5721	16598.1	-1.381	0	3661.54	-0.245354	0.0390754
Rv0823c	MSMEG_5774	3502.74	0.229	0.045	3214.1	-0.407259	1.14e-08
Rv0822c	MSMEG_5775	2762.4	1.067	0	2605.07	-0.187658	0.00300201
Rv0812	MSMEG_5795	426.808	-0.529	0.008	816.181	-0.283762	5.02e-05
Rv0811c	MSMEG_5796	2188.7	-0.477	0	1673.01	0.651346	1.11e-22
Rv0808	MSMEG_5800	8437.76	0.365	0	7239.45	0.321671	5.01e-10
Rv1069c	MSMEG_5823	2165.01	0.235	0.011	1631.84	-0.324737	6.83e-06
Rv0800	MSMEG_5828	2922.15	-0.306	0.016	614.915	-0.766283	8.05e-16
Rv0799c	MSMEG_5829	812.468	-0.872	0	1143.65	-0.950319	1.25e-29
Rv0788	MSMEG_5831	6832.53	0.223	0.014	1264.94	-0.434231	6.56e-12
Rv0784	MSMEG_5836	375.381	-0.437	0.023	502.47	1.16105	1.16e-34
Rv0782	MSMEG_5839	2889.33	-0.653	0	1299.48	-1.03654	1.29e-35
Rv0780	MSMEG_5841	1809.04	-0.755	0	413.683	-1.08075	1.91e-30
Rv0778	MSMEG_5846	401.381	0.507	0	965.09	-0.319029	5.31e-05
Rv0777	MSMEG_5847	2356.54	0.256	0.006	1698.46	-0.44749	1.49e-11
Rv0772	MSMEG_5852	3842.63	1.502	0	507.333	-0.323488	0.000274798
Rv0766c	MSMEG_5861	57.53	0.778	0.013	260.192	0.353844	0.00102005
Rv0764c	MSMEG_5863	125.71	0.889	0	581.22	0.429967	2.24e-08
Rv0761c	MSMEG_5866	405.108	0.43	0.044	3467.12	-0.486696	4.52e-09
Rv0758	MSMEG_5870	1239.18	0.323	0.012	2351.78	0.38052	3.26e-09
Rv3096	MSMEG_5877	2810.76	1.16	0	1669.38	-0.221675	0.037061
Rv0838	MSMEG_5879	59.24	-1.142	0.001	1074.9	1.6895	1.99e-73
Rv3494c	MSMEG_5895	2946.74	-0.22	0.019	2257.89	-0.336817	7.66e-08
Rv3497c	MSMEG_5898	1988.81	-0.277	0.021	1081.99	-0.25651	0.000452634
Rv3498c	MSMEG_5899	1540.07	-0.379	0.003	1273.63	-0.263583	0.000657366
Rv3499c	MSMEG_5900	1636	-0.362	0.001	974.264	-0.429306	5.91e-07
Rv3500c	MSMEG_5901	1659.18	-0.368	0.006	318.489	-0.440628	0.000125858
Rv3505	MSMEG_5907	178.846	-0.61	0.014	470.689	0.478102	3.76e-06
Rv3519	MSMEG_5919	68.937	1.056	0	1819.12	-0.390731	2.25e-08
Rv3535c	MSMEG_5939	667.511	-0.758	0	216.293	-0.240091	0.0495447
Rv3536c	MSMEG_5940	560.005	-0.494	0	359.216	-0.37534	9.87e-05
Rv3542c	MSMEG_5992	117.16	-0.545	0.005	207.879	0.324857	0.00575719
Rv3544c	MSMEG_5994	99.576	-0.913	0	366.847	0.289035	0.00663891
Rv3574	MSMEG_6042	1897.5	0.534	0.006	257.274	0.206627	0.0476098
Rv3270	MSMEG_6058	1212.45	-0.871	0	5760.86	-0.162616	0.040179
Rv3577	MSMEG_6071	267.882	-0.585	0.015	484.795	-0.577498	6.74e-11
Rv3579c	MSMEG_6073	3248.36	-0.651	0	1606.41	-0.219847	0.00025198
Rv3586	MSMEG_6080	1132.11	-0.255	0.018	1115.32	0.255421	0.00442136
Rv3588c	MSMEG_6082	5601.95	0.507	0	821.258	-0.898761	1.21e-30
Rv3596c	MSMEG_6091	58211.2	-0.336	0	18636.3	-0.315903	1.65e-13
Rv3598c	MSMEG_6094	1521.62	0.516	0	887.217	-0.162643	0.0307331
Rv3602c	MSMEG_6097	880.761	-0.296	0.02	1294.45	-0.902706	9.15e-38
Rv3603c	MSMEG_6098	586.809	-0.396	0	1086.95	-0.677306	1.35e-15
Rv3608c	MSMEG_6103	729.31	0.357	0.005	1461.08	0.486289	4.81e-13
Rv3618	MSMEG_6107	90.101	0.744	0	490.875	0.809334	3.21e-22
Rv3624c	MSMEG_6110	2730.36	-0.8	0	1285.65	-0.342418	8.37e-05
Rv3628	MSMEG_6114	4762.72	-0.42	0	257.121	-0.327233	0.00223159
Rv3634c	MSMEG_6142	2471.02	-0.355	0.002	1732.78	0.348595	1.17e-05
Rv3644c	MSMEG_6153	2213.24	-0.66	0	559.412	-0.177614	0.0309987
Rv3645	MSMEG_6154	2644.12	-0.499	0	3427.76	0.355842	2.16e-05
Rv3646c	MSMEG_6157	8343.83	-0.383	0	4333.51	-0.297475	0.000179791
Rv3647c	MSMEG_6158	1322.13	-1.021	0	1678.16	-0.847982	2.31e-25
Rv3661	MSMEG_6173	964.362	0.563	0.003	1580.03	0.405087	7.97e-07
Rv3667	MSMEG_6179	2451.03	0.736	0	1278.91	-0.660576	2.2e-12
Rv3668c	MSMEG_6180	1331.16	-0.481	0.001	439.133	-0.367946	9.01e-05
Rv3671c	MSMEG_6183	2065.12	-0.726	0	1320.82	-0.40306	9.82e-10
Rv3672c	MSMEG_6185	710.834	-0.279	0.034	1011.85	-0.31832	0.00034019
Rv3677c	MSMEG_6190	2778.69	-1.283	0	1458.16	-0.171434	0.0172905
Rv3688c	MSMEG_6214	589.045	-0.552	0	1088.71	-0.815839	3.21e-19
Rv3693	MSMEG_6220	628.672	-0.772	0	1734.72	-0.234912	0.000112208
Rv3694c	MSMEG_6221	421.763	-0.601	0	1534.17	-0.587227	2.75e-16
Rv3696c	MSMEG_6229	2022.84	-0.614	0	1177.04	-0.319682	1.17e-06
Rv3698	MSMEG_6234	176.51	-0.781	0	261.527	-0.244461	0.0310338
Rv3703c	MSMEG_6249	2734.39	0.353	0.008	1241.1	0.437392	4.11e-07
Rv0362	MSMEG_6269	451.851	-1.105	0	1465.1	0.90336	8.45e-48
Rv3710	MSMEG_6271	5422.77	0.37	0.008	4591.84	0.28388	8.47e-06
Rv3712	MSMEG_6276	1399.41	-1.112	0	755.062	-0.503697	1.7e-11
Rv3713	MSMEG_6277	420.52	-0.562	0	723.966	-0.347445	0.00205874
Rv3715c	MSMEG_6279	1139.89	-0.332	0.013	1549.41	-0.169227	0.00955987
Rv3719	MSMEG_6283	2867.47	0.46	0	1887.75	0.378389	1.94e-07
Rv3720	MSMEG_6284	7071.57	-0.34	0.045	1949.12	0.474668	3.57e-11
Rv3722c	MSMEG_6286	13013.6	0.334	0.001	2949.21	-0.383135	6.6e-08
Rv0458	MSMEG_6297	64.942	0.658	0.032	883.49	-0.60295	2.68e-10
Rv3731	MSMEG_6304	216.475	-0.819	0	307.965	-0.342329	0.001117
Rv2864c	MSMEG_6319	1859.57	-1.416	0	1656.66	-0.782476	8.45e-09
Rv3734c	MSMEG_6322	937.837	-2.474	0	3133.52	0.300684	0.000186015
Rv3754	MSMEG_6330	2118.56	-0.451	0	1025.73	0.770811	7.52e-23
Rv3761c	MSMEG_6337	447.319	-0.398	0.021	553.691	-0.392993	0.000113593
Rv3774	MSMEG_6353	3646.1	-0.505	0.004	3005.93	-0.809646	9.44e-34
Rv3781	MSMEG_6366	1304.97	-0.846	0	366.267	0.436178	2.4e-05
Rv3782	MSMEG_6367	1045.65	-0.634	0	3330.33	0.292964	0.000368195
Rv1908c	MSMEG_6384	1990.58	-0.746	0	6769.43	0.858852	3.19e-24
Rv3792	MSMEG_6386	2276.91	-0.263	0.006	1622.59	-0.292111	6e-06
Rv3801c	MSMEG_6393	11997.2	0.428	0.001	24035.7	-0.328853	1.26e-08
Rv3803c	MSMEG_6396	795.704	-0.847	0	1889.33	-0.609463	2.86e-21
Rv3804c	MSMEG_6398	27569.2	-1.33	0	7072.7	-0.687273	1.08e-17
Rv3808c	MSMEG_6403	8973.52	-0.257	0.016	3924.97	-0.489751	4.94e-18
Rv3809c	MSMEG_6404	6395.31	-0.326	0.01	752.999	-0.254526	0.0010231
Rv3811	MSMEG_6406	2852.33	-0.397	0.001	6158.95	-0.461447	4.66e-06
Rv3813c	MSMEG_6407	1255.68	-0.684	0	669.401	0.31354	0.000371335
Rv3816c	MSMEG_6409	2579.83	-0.37	0.002	1140.45	-0.223569	0.0174943
Rv3838c	MSMEG_6418	844.287	-0.801	0	1091.13	-0.2946	0.00584456
Rv3841	MSMEG_6422	22044.5	-0.383	0.016	15172.2	-0.379338	3.76e-09
Rv3850	MSMEG_6434	2099.72	-0.495	0.011	453.23	-0.6659	4.37e-13
Rv3854c	MSMEG_6440	21214.7	-0.573	0.004	2541.13	-0.485811	5.98e-11
Rv0234c	MSMEG_6452	1710.21	0.544	0	1783.87	-0.403985	9.48e-05
Rv0139	MSMEG_6474	178.272	-0.855	0	1088.17	-0.685273	3.5e-15
Rv0127	MSMEG_6514	11337.1	-1.235	0	1591.34	0.489783	9.91e-11
Rv0126	MSMEG_6515	16894.3	-1.176	0	2799.84	0.478094	1.76e-14
Rv2397c	MSMEG_6521	410.84	-0.888	0	1388.5	-0.672875	2.8e-25
Rv0120c	MSMEG_6535	59.445	0.599	0.027	1177.11	-0.869437	2.1e-23
Rv1348	MSMEG_6554	424.101	0.872	0.002	782.706	0.231971	0.00524086
Rv0139	MSMEG_6563	84.814	0.704	0.001	1088.17	-0.685273	3.5e-15
Rv0730	MSMEG_6565	1989.63	-0.584	0	1961.1	0.331618	2.12e-07
Rv0129c	MSMEG_6583	6196.55	-0.352	0.007	9225.15	-0.595262	0.00140222
Rv1479	MSMEG_6612	7969.95	-1.544	0	6514.68	-0.104138	0.0364491
Rv2967c	MSMEG_6648	178.825	-0.463	0.014	4036.68	0.482623	1.06e-19
Rv1153c	MSMEG_6661	973.892	-0.249	0.039	549.367	0.697747	1.24e-18
Rv0234c	MSMEG_6702	36.288	1.006	0.016	1783.87	-0.403985	9.48e-05
Rv0062	MSMEG_6752	1580.23	-1.025	0	947.658	-0.770917	5.5e-15
Rv3696c	MSMEG_6756	3589.57	1.133	0	1177.04	-0.319682	1.17e-06
Rv3696c	MSMEG_6759	5756.24	1.205	0	1177.04	-0.319682	1.17e-06
Rv3302c	MSMEG_6761	9963.42	0.748	0.001	1966.45	-0.242722	6.66e-05
Rv2905	MSMEG_6822	11068.3	-0.952	0	2223.84	-0.532744	4.7e-11
Rv0058	MSMEG_6892	5681.4	0.389	0.022	4700.49	-0.364611	1.3e-10
Rv0054	MSMEG_6896	5317.26	-0.375	0.02	1218.46	-0.369954	7.81e-06
Rv0051	MSMEG_6899	1255.34	0.32	0.018	2258.56	0.53275	4.58e-13
Rv0044c	MSMEG_6907	1738.36	-0.327	0.004	551.418	-0.24607	0.0191239
Rv0036c	MSMEG_6923	439.217	-0.681	0	1126.43	-0.241633	0.00364072
